# Evolutionary co-option of the ancient protein AMBRA1 in plant photomorphogenesis

**DOI:** 10.64898/2026.10.14.758420

**Authors:** Claudia Beraldo, Vasilii Apollonov, Luisa Dalla Valle, Luis Vidali, Andreas Hiltbrunner, Tomas Morosinotto, Alessandro Alboresi

**Affiliations:** Dipartimento di Biologia, Università di Padova, Via Ugo Bassi 58/B, 35121, Padova; Department of Biology and Biotechnology and Bioinformatics and Computational Biology Program, Worcester Polytechnic Institute, Worcester, Massachusetts, United States of America; Faculty of Biology, University of Freiburg, 79104, Freiburg, Germany; CIBSS - Center for Integrative Biological Signalling Studies, University of Freiburg, 79104, Freiburg, Germany

**Keywords:** light signalling, AMBRA1, photomorphogenesis, evolution

## Abstract

Photomorphogenesis, the light-driven developmental program of plants, is repressed in darkness by the CUL4-DDB1-COP1 ubiquitin ligase complex. In animals, AMBRA1 is a substrate receptor for the same CUL4-DDB1 machinery, regulating proteostasis, cell proliferation and autophagy, but its role in plants has remained unknown. Given that COP1 and AMBRA1 are both substrate receptors of CUL4–DDB1, we asked whether AMBRA1 contributes to the repression of photomorphogenesis in plants.

Here we show that the moss *Physcomitrium patens* carries two light-regulated AMBRA1 genes, *AMBRA1a* and *AMBRA1b*, whose loss impairs vegetative growth and cell-fate transitions under light and prevents the elongation of gravitropic filaments in darkness, indicating that AMBRA1 is required to repress photomorphogenesis. AMBRA1 localizes to the nucleus under both long-day and dark conditions, and its loss causes widespread transcriptional reprogramming of developmental and metabolic pathways, including repression of photosynthesis-related genes in darkness. These findings identify AMBRA1 as a previously unrecognized nuclear regulator that links light availability to plant growth and as a key repressor of photomorphogenesis.
