## Supplemental Tables for "Evolutionary co-option of the ancient protein AMBRA1 in plant photomorphogenesis": Supplementary Table 2. Correlation Matrix.xlsx

### Sheet: Correlation Matrix
Correlation Matrix
Column1	CUL4a	CUL4b	CUL4c	PpCOP1a	PpCOP1b	PpCOP1c	PpCOP1d	PpCOP1e	PpCOP1f	PpCOP1g	PpCOP1h	PpCOP1i	PpSPAa	PpSPAb	PpCRY1a	PpCRY1b	UVR8a	UVR8b	PHY1	PHY2	PHY3	PHY4	PHY5	PHY6	PHY7	PpHY5a	PpHY5b	PpPIF1	PpPIF2	PpPIF3	PpPIF4	EIN3a	EIN3b	EBFa	EBFb	FHY1/FHLa	PpAMBRA1a	PpAMBRA1b
CUL4a	1	0.620334	0.895953	-0.760023	-0.903917	-0.455568	0.591762	-0.597137	0.874495	-0.266757	0.617795	0.739972	0.00626586	-0.11416	0.641336	0.529903	-0.340804	-0.489899	-0.187322	-0.662677	0.20371	0.451422	0.620749	-0.0727552	0.209422	0.27467	0.867304	0.450489	0.644539	0.925189	0.54084	0.28116	-0.472366	-0.54789	-0.696876	0.857657	0.83943	0.900768
CUL4b	0.620334	1	0.583054	-0.86831	-0.797056	-0.290101	0.387626	-0.488711	0.548289	0.0814995	0.882629	0.900286	0.504924	0.474386	0.0491168	0.54336	-0.532685	-0.293249	-0.547422	-0.762815	-0.33128	-0.207005	0.365206	-0.717254	0.511102	0.748933	0.576637	0.082695	0.215002	0.633303	0.0526838	0.413159	-0.0621758	-0.155087	-0.322188	0.534265	0.652425	0.742575
CUL4c	0.895953	0.583054	1	-0.70931	-0.830103	-0.308932	0.497111	-0.439151	0.769009	-0.0969217	0.583181	0.732088	0.0303434	-0.0210015	0.541973	0.500161	-0.151532	-0.339667	-0.140216	-0.702634	0.186704	0.347834	0.693026	-0.135842	0.352297	0.302739	0.758747	0.459043	0.571896	0.825098	0.522082	0.319484	-0.289902	-0.365632	-0.624388	0.803842	0.813264	0.829949
PpCOP1a	-0.760023	-0.86831	-0.70931	1	0.910863	0.306953	-0.504333	0.638813	-0.730491	-0.0231329	-0.920054	-0.966971	-0.386617	-0.344661	-0.199264	-0.577868	0.567214	0.547338	0.584458	0.712455	0.29447	0.0433908	-0.422962	0.572693	-0.370337	-0.603376	-0.766169	-0.230374	-0.364776	-0.81016	-0.225924	-0.425289	0.254189	0.417368	0.521643	-0.69061	-0.757737	-0.860967
PpCOP1b	-0.903917	-0.797056	-0.830103	0.910863	1	0.515476	-0.545122	0.704491	-0.898134	0.189925	-0.769066	-0.889661	-0.155849	-0.0960525	-0.525045	-0.552498	0.473135	0.585547	0.374064	0.74159	-0.0511065	-0.259994	-0.529299	0.305142	-0.363207	-0.432289	-0.89536	-0.258585	-0.648073	-0.9427	-0.491952	-0.470485	0.422136	0.557639	0.676097	-0.877013	-0.868301	-0.942772
PpCOP1c	-0.455568	-0.290101	-0.308932	0.306953	0.515476	1	-0.25108	0.533253	-0.598167	0.293737	-0.294638	-0.263321	0.0955811	0.0797078	-0.461852	-0.207329	0.354553	0.205016	-0.161896	0.524722	-0.225328	-0.215796	-0.0574217	0.0271113	-0.343519	-0.161379	-0.38277	0.10892	-0.445172	-0.447357	-0.295265	-0.390944	0.191605	0.169334	0.41062	-0.464056	-0.399164	-0.369011
PpCOP1d	0.591762	0.387626	0.497111	-0.504333	-0.545122	-0.25108	1	-0.389365	0.582339	-0.158888	0.472135	0.497676	0.145443	-0.0758546	0.269846	0.546953	-0.22207	-0.348415	-0.373059	-0.34896	0.181734	0.198148	0.207573	-0.155904	-0.121637	0.318627	0.638124	0.428942	0.454941	0.597672	0.213848	-0.124937	-0.30406	-0.335535	-0.598113	0.579243	0.589351	0.569311
PpCOP1e	-0.597137	-0.488711	-0.439151	0.638813	0.704491	0.533253	-0.389365	1	-0.663421	0.199893	-0.506537	-0.591793	-0.00542424	-0.0609988	-0.434422	-0.440983	0.287189	0.575632	0.107187	0.422669	0.0104831	-0.209741	-0.255717	0.175178	-0.151961	-0.232487	-0.613365	0.0912157	-0.53642	-0.712126	-0.370835	-0.250312	0.383664	0.588107	0.499833	-0.574825	-0.591864	-0.68615
PpCOP1f	0.874495	0.548289	0.769009	-0.730491	-0.898134	-0.598167	0.582339	-0.663421	1	-0.477414	0.541413	0.676432	-0.176819	-0.216225	0.726078	0.498657	-0.429764	-0.634972	-0.226851	-0.589163	0.304957	0.526163	0.543749	-0.0415196	0.095066	0.112627	0.883729	0.141755	0.728249	0.937308	0.545594	0.281576	-0.647315	-0.598292	-0.804508	0.922976	0.787731	0.855365
PpCOP1g	-0.266757	0.0814995	-0.0969217	-0.0231329	0.189925	0.293737	-0.158888	0.199893	-0.477414	1	0.289287	0.171525	0.687312	0.817358	-0.660782	0.193622	0.350251	0.53965	-0.327964	-0.182271	-0.444548	-0.77992	-0.0724298	-0.502346	0.238391	0.612429	-0.269877	0.332366	-0.414871	-0.334356	-0.30666	0.219452	0.88811	0.459641	0.591407	-0.518521	0.00561728	-0.119802
PpCOP1h	0.617795	0.882629	0.583181	-0.920054	-0.769066	-0.294638	0.472135	-0.506537	0.541413	0.289287	1	0.941563	0.651448	0.613365	-0.0751282	0.620634	-0.523166	-0.263964	-0.654614	-0.774948	-0.439797	-0.356276	0.361274	-0.792877	0.416992	0.819859	0.576696	0.234662	0.165109	0.615123	-0.0407551	0.395205	0.0790506	-0.0965745	-0.27959	0.447484	0.675829	0.730188
PpCOP1i	0.739972	0.900286	0.732088	-0.966971	-0.889661	-0.263321	0.497676	-0.591793	0.676432	0.171525	0.941563	1	0.466932	0.471847	0.165204	0.690082	-0.448461	-0.384709	-0.616465	-0.766103	-0.26344	-0.135347	0.513833	-0.642027	0.387011	0.697856	0.758746	0.278872	0.362626	0.782057	0.209751	0.48339	-0.10772	-0.338832	-0.398218	0.645046	0.810107	0.875214
PpSPAa	0.00626586	0.504924	0.0303434	-0.386617	-0.155849	0.0955811	0.145443	-0.00542424	-0.176819	0.687312	0.651448	0.466932	1	0.845064	-0.64701	0.171529	-0.256747	0.241822	-0.502916	-0.390261	-0.607963	-0.812027	-0.0565974	-0.802692	0.392101	0.855421	-0.0577044	0.206455	-0.197994	-0.0693835	-0.46442	0.216353	0.622939	0.378099	0.281258	-0.188226	0.1214	0.10323
PpSPAb	-0.11416	0.474386	-0.0210015	-0.344661	-0.0960525	0.0797078	-0.0758546	-0.0609988	-0.216225	0.817358	0.613365	0.471847	0.845064	1	-0.639057	0.311312	-0.0793981	0.385607	-0.553318	-0.427565	-0.608579	-0.894217	0.0349991	-0.825599	0.312873	0.849549	-0.0990012	0.0309446	-0.358322	-0.121632	-0.437693	0.330714	0.718806	0.410154	0.481331	-0.288452	0.110138	0.0703836
PpCRY1a	0.641336	0.0491168	0.541973	-0.199264	-0.525045	-0.461852	0.269846	-0.434422	0.726078	-0.660782	-0.0751282	0.165204	-0.64701	-0.639057	1	0.276367	-0.00796608	-0.451885	0.294618	-0.164499	0.735169	0.872643	0.540272	0.551775	-0.0663012	-0.410076	0.66556	0.135788	0.783101	0.704934	0.818214	0.205664	-0.743873	-0.702805	-0.570606	0.760774	0.48869	0.559038
PpCRY1b	0.529903	0.54336	0.500161	-0.577868	-0.552498	-0.207329	0.546953	-0.440983	0.498657	0.193622	0.620634	0.690082	0.171529	0.311312	0.276367	1	-0.0777747	-0.123434	-0.401764	-0.567309	0.0523198	-0.0192017	0.629022	-0.393291	0.0564268	0.449345	0.612393	0.320215	0.324675	0.62276	0.262015	0.247026	-0.00366076	-0.267872	-0.133769	0.417229	0.704869	0.707335
UVR8a	-0.340804	-0.532685	-0.151532	0.567214	0.473135	0.354553	-0.22207	0.287189	-0.429764	0.350251	-0.523166	-0.448461	-0.256747	-0.0793981	-0.00796608	-0.0777747	1	0.456252	0.259201	0.31597	0.468732	0.070046	0.0591504	0.438894	-0.211765	-0.243683	-0.328834	0.211248	-0.125299	-0.344173	0.247276	-0.264137	0.336482	0.229355	0.404289	-0.439101	-0.204087	-0.27845
UVR8b	-0.489899	-0.293249	-0.339667	0.547338	0.585547	0.205016	-0.348415	0.575632	-0.634972	0.53965	-0.263964	-0.384709	0.241822	0.385607	-0.451885	-0.123434	0.456252	1	0.151928	0.0907649	-0.000833693	-0.509844	-0.116356	-0.0942091	0.0322337	0.172495	-0.563674	0.0839356	-0.506859	-0.66664	-0.466837	0.0120624	0.730538	0.669056	0.70251	-0.626896	-0.376384	-0.543777
PHY1	-0.187322	-0.547422	-0.140216	0.584458	0.374064	-0.161896	-0.373059	0.107187	-0.226851	-0.327964	-0.654614	-0.616465	-0.502916	-0.553318	0.294618	-0.401764	0.259201	0.151928	1	0.266275	0.355267	0.412579	-0.0761391	0.606524	0.139991	-0.577559	-0.407	-0.169452	0.153783	-0.270169	0.188959	-0.143293	-0.0402888	0.0524928	0.0353998	-0.127189	-0.367949	-0.389801
PHY2	-0.662677	-0.762815	-0.702634	0.712455	0.74159	0.524722	-0.34896	0.422669	-0.589163	-0.182271	-0.774948	-0.766103	-0.390261	-0.427565	-0.164499	-0.567309	0.31597	0.0907649	0.266275	1	0.057065	0.0989084	-0.547268	0.500443	-0.571956	-0.689238	-0.504214	-0.306514	-0.334182	-0.605708	-0.18306	-0.358087	-0.139969	0.0256441	0.359764	-0.488085	-0.723713	-0.681735
PHY3	0.20371	-0.33128	0.186704	0.29447	-0.0511065	-0.225328	0.181734	0.0104831	0.304957	-0.444548	-0.439797	-0.26344	-0.607963	-0.608579	0.735169	0.0523198	0.468732	-0.000833693	0.355267	0.057065	1	0.723018	0.372683	0.727083	-0.241948	-0.473398	0.260332	0.223068	0.58589	0.249269	0.665098	-0.120891	-0.400793	-0.313943	-0.254689	0.313733	0.164298	0.138325
PHY4	0.451422	-0.207005	0.347834	0.0433908	-0.259994	-0.215796	0.198148	-0.209741	0.526163	-0.77992	-0.356276	-0.135347	-0.812027	-0.894217	0.872643	-0.0192017	0.070046	-0.509844	0.412579	0.0989084	0.723018	1	0.310989	0.766036	-0.230489	-0.67603	0.437668	0.135442	0.621257	0.480442	0.704323	-0.149977	-0.799043	-0.636928	-0.63663	0.567608	0.261924	0.310309
PHY5	0.620749	0.365206	0.693026	-0.422962	-0.529299	-0.0574217	0.207573	-0.255717	0.543749	-0.0724298	0.361274	0.513833	-0.0565974	0.0349991	0.540272	0.629022	0.0591504	-0.116356	-0.0761391	-0.547268	0.372683	0.310989	1	-0.0259958	0.0650109	0.136025	0.53864	0.314676	0.495823	0.649223	0.469879	0.118791	-0.206534	-0.263069	-0.191151	0.527898	0.580075	0.650933
PHY6	-0.0727552	-0.717254	-0.135842	0.572693	0.305142	0.0271113	-0.155904	0.175178	-0.0415196	-0.502346	-0.792877	-0.642027	-0.802692	-0.825599	0.551775	-0.393291	0.438894	-0.0942091	0.606524	0.500443	0.727083	0.766036	-0.0259958	1	-0.426089	-0.820712	-0.0730754	0.113778	0.264751	-0.0835743	0.531738	-0.299339	-0.444538	-0.347107	-0.136357	0.0287023	-0.25547	-0.261118
PHY7	0.209422	0.511102	0.352297	-0.370337	-0.363207	-0.343519	-0.121637	-0.151961	0.095066	0.238391	0.416992	0.387011	0.392101	0.312873	-0.0663012	0.0564268	-0.211765	0.0322337	0.139991	-0.571956	-0.241948	-0.230489	0.0650109	-0.426089	1	0.441691	0.0706201	0.108134	0.139855	0.154455	0.0475792	0.565186	0.321326	0.132316	-0.100901	0.15444	0.300582	0.276104
PpHY5a	0.27467	0.748933	0.302739	-0.603376	-0.432289	-0.161379	0.318627	-0.232487	0.112627	0.612429	0.819859	0.697856	0.855421	0.849549	-0.410076	0.449345	-0.243683	0.172495	-0.577559	-0.689238	-0.473398	-0.67603	0.136025	-0.820712	0.441691	1	0.188237	0.231783	-0.110828	0.212231	-0.217174	0.301286	0.504162	0.264711	0.11686	0.06159	0.372789	0.373964
PpHY5b	0.867304	0.576637	0.758747	-0.766169	-0.89536	-0.38277	0.638124	-0.613365	0.883729	-0.269877	0.576696	0.758746	-0.0577044	-0.0990012	0.66556	0.612393	-0.328834	-0.563674	-0.407	-0.504214	0.260332	0.437668	0.53864	-0.0730754	0.0706201	0.188237	1	0.397233	0.705669	0.931663	0.574187	0.427892	-0.564181	-0.748336	-0.677133	0.889432	0.889049	0.91355
PpPIF1	0.450489	0.082695	0.459043	-0.230374	-0.258585	0.10892	0.428942	0.0912157	0.141755	0.332366	0.234662	0.278872	0.206455	0.0309446	0.135788	0.320215	0.211248	0.0839356	-0.169452	-0.306514	0.223068	0.135442	0.314676	0.113778	0.108134	0.231783	0.397233	1	0.250152	0.287537	0.324223	0.0968675	0.139675	-0.234021	-0.187575	0.190121	0.489536	0.369002
PpPIF2	0.644539	0.215002	0.571896	-0.364776	-0.648073	-0.445172	0.454941	-0.53642	0.728249	-0.414871	0.165109	0.362626	-0.197994	-0.358322	0.783101	0.324675	-0.125299	-0.506859	0.153783	-0.334182	0.58589	0.621257	0.495823	0.264751	0.139855	-0.110828	0.705669	0.250152	1	0.742145	0.706283	0.285022	-0.517549	-0.678616	-0.646513	0.783148	0.642691	0.651991
PpPIF3	0.925189	0.633303	0.825098	-0.81016	-0.9427	-0.447357	0.597672	-0.712126	0.937308	-0.334356	0.615123	0.782057	-0.0693835	-0.121632	0.704934	0.62276	-0.344173	-0.66664	-0.270169	-0.605708	0.249269	0.480442	0.649223	-0.0835743	0.154455	0.212231	0.931663	0.287537	0.742145	1	0.64311	0.308171	-0.58426	-0.67772	-0.707056	0.912049	0.850791	0.956148
PpPIF4	0.54084	0.0526838	0.522082	-0.225924	-0.491952	-0.295265	0.213848	-0.370835	0.545594	-0.30666	-0.0407551	0.209751	-0.46442	-0.437693	0.818214	0.262015	0.247276	-0.466837	0.188959	-0.18306	0.665098	0.704323	0.469879	0.531738	0.0475792	-0.217174	0.574187	0.324223	0.706283	0.64311	1	0.229758	-0.496937	-0.646201	-0.401235	0.6079	0.444889	0.542452
EIN3a	0.28116	0.413159	0.319484	-0.425289	-0.470485	-0.390944	-0.124937	-0.250312	0.281576	0.219452	0.395205	0.48339	0.216353	0.330714	0.205664	0.247026	-0.264137	0.0120624	-0.143293	-0.358087	-0.120891	-0.149977	0.118791	-0.299339	0.565186	0.301286	0.427892	0.0968675	0.285022	0.308171	0.229758	1	0.0764927	-0.290879	-0.00581378	0.359294	0.433036	0.388167
EIN3b	-0.472366	-0.0621758	-0.289902	0.254189	0.422136	0.191605	-0.30406	0.383664	-0.647315	0.88811	0.0790506	-0.10772	0.622939	0.718806	-0.743873	-0.00366076	0.336482	0.730538	-0.0402888	-0.139969	-0.400793	-0.799043	-0.206534	-0.444538	0.321326	0.504162	-0.564181	0.139675	-0.517549	-0.58426	-0.496937	0.0764927	1	0.730285	0.673885	-0.694814	-0.225374	-0.394858
EBFa	-0.54789	-0.155087	-0.365632	0.417368	0.557639	0.169334	-0.335535	0.588107	-0.598292	0.459641	-0.0965745	-0.338832	0.378099	0.410154	-0.702805	-0.267872	0.229355	0.669056	0.0524928	0.0256441	-0.313943	-0.636928	-0.263069	-0.347107	0.132316	0.264711	-0.748336	-0.234021	-0.678616	-0.67772	-0.646201	-0.290879	0.730285	1	0.576242	-0.693168	-0.515383	-0.579848
EBFb	-0.696876	-0.322188	-0.624388	0.521643	0.676097	0.41062	-0.598113	0.499833	-0.804508	0.591407	-0.27959	-0.398218	0.281258	0.481331	-0.570606	-0.133769	0.404289	0.70251	0.0353998	0.359764	-0.254689	-0.63663	-0.191151	-0.136357	-0.100901	0.11686	-0.677133	-0.187575	-0.646513	-0.707056	-0.401235	-0.00581378	0.673885	0.576242	1	-0.79039	-0.615407	-0.608315
FHY1/FHLa	0.857657	0.534265	0.803842	-0.69061	-0.877013	-0.464056	0.579243	-0.574825	0.922976	-0.518521	0.447484	0.645046	-0.188226	-0.288452	0.760774	0.417229	-0.439101	-0.626896	-0.127189	-0.488085	0.313733	0.567608	0.527898	0.0287023	0.15444	0.06159	0.889432	0.190121	0.783148	0.912049	0.6079	0.359294	-0.694814	-0.693168	-0.79039	1	0.735442	0.808679
PpAMBRA1a	0.83943	0.652425	0.813264	-0.757737	-0.868301	-0.399164	0.589351	-0.591864	0.787731	0.00561728	0.675829	0.810107	0.1214	0.110138	0.48869	0.704869	-0.204087	-0.376384	-0.367949	-0.723713	0.164298	0.261924	0.580075	-0.25547	0.300582	0.372789	0.889049	0.489536	0.642691	0.850791	0.444889	0.433036	-0.225374	-0.515383	-0.615407	0.735442	1	0.925064
PpAMBRA1b	0.900768	0.742575	0.829949	-0.860967	-0.942772	-0.369011	0.569311	-0.68615	0.855365	-0.119802	0.730188	0.875214	0.10323	0.0703836	0.559038	0.707335	-0.27845	-0.543777	-0.389801	-0.681735	0.138325	0.310309	0.650933	-0.261118	0.276104	0.373964	0.91355	0.369002	0.651991	0.956148	0.542452	0.388167	-0.394858	-0.579848	-0.608315	0.808679	0.925064	1

### Sheet: phytozome_code
"Pp3c12_14490" = "CUL4a", "Pp3c3_20200" = "CUL4b", "Pp3c4_7910" = "CUL4c",
"Pp3c2_24290" = "COP1a", "Pp3c1_13190" = "COP1b", "Pp3c11_15840" = "COP1c",
"Pp3c7_14320" = "COP1d", "Pp3c3_16700" = "COP1e", "Pp3c13_21340" = "COP1f",
"Pp3c16_19410" = "COP1g", "Pp3c5_26150" = "COP1h", "Pp3c6_5030" = "COP1i",
"Pp3c1_24850" = "SPAa", "Pp3c2_15860" = "SPAb", "Pp3c7_20480" = "CRY1a",
"Pp3c7_20520" = "CRY1b", "Pp3c10_2230" = "UVR8a", "Pp3c3_15300" = "UVR8b",
"Pp3c12_9240" = "PHY1", "Pp3c16_18760" = "PHY2", "Pp3c16_20280" = "PHY3",
"Pp3c25_2610" = "PHY4", "Pp3c27_7830" = "PHY5", "Pp3c3_23790" = "PHY6",
"Pp3c4_15350" = "PHY7", "Pp3c7_11360" = "HY5a", "Pp3c11_17710" = "HY5b",
"Pp3c17_21890" = "PIF1", "Pp3c14_23520" = "PIF2", "Pp3c2_8960" = "PIF3",
"Pp3c1_38820" = "PIF4", "Pp3c11_15260" = "EIN3a", "Pp3c7_9970" = "EIN3b",
"Pp3c4_4760" = "EBFa", "Pp3c12_11790" = "EBFb", "Pp3c17_1070" = "FHY1/FHLa",
"Pp3c10_9370" = "AMBRA1a", "Pp3c14_5930" = "AMBRA1b"
