## Supplemental Tables for "Evolutionary co-option of the ancient protein AMBRA1 in plant photomorphogenesis": Supplementary Table 3.DeepLocPredictions.xlsx

### Sheet: deep Loc predictions
Deep Loc predictions
Predicted localizations: Nucleus
Predicted signals: Nuclear export signal
Localization	Cytoplasm	Nucleus	Extracellular	Cell Membrane	Mitochondrion	Plastid	Endoplasmic reticulum	Lysosome/Vacuole	Golgi apparatus	Peroxisome
Probability - AMBRA1a	0.3746	0.7061	0.0344	0.1263	0.1241	0.0347	0.1459	0.2226	0.1922	0.0957
Probability - AMBRA1b	0.3766	0.7230	0.0284	0.1229	0.0914	0.0263	0.1248	0.2122	0.1375	0.0439
