## Supplemental Tables for "Evolutionary co-option of the ancient protein AMBRA1 in plant photomorphogenesis": Supplementary Table 8. AMBRA1_opposite regulation_dark_long_day.xlsx

### Sheet: Foglio1
AMBRA/WT DEGs with opposite regulation in light and dark
PhytozomeID	defline	Category	logFC_dark	logFC_long_day
Pp3c7_2440	isocitrate lyase	Glyoxylate cycle	-3.75345	1.4578
Pp3c20_22510	malate synthase	Glyoxylate cycle	-1.46926	1.64528
Pp3c13_16600	glutamate dehydrogenase 1	Other	-7.71442	1.37481
Pp3c24_8200	UDP-Glycosyltransferase superfamily protein	Other	-4.03957	3.25299
Pp3c21_9020	phosphate 1	Other	-3.83811	2.33967
Pp3c5_12950	Thioredoxin superfamily protein	Other	-2.83282	2.03145
Pp3c8_21720	Rhodanese-related sulfurtransferase	Other	-2.1898	2.62558
Pp3c8_7390	Pp3c8_7390 - (1 of 109) 2.7.7.6 - DNA-directed RNA polymerase.	Other	-2.83967	1.60066
Pp3c15_750		Other	-1.56021	2.84501
Pp3c11_16051		Other	-2.63116	1.73383
Pp3c22_21630	Galactose oxidase/kelch repeat superfamily protein	Other	-2.4998	1.7829
Pp3c20_12850	myo-inositol oxygenase 1	Other	-2.89061	1.37712
Pp3c15_830	- Immune inhibitor A peptidase M6, catalytic domain (Peptidase_M6)	Other	-2.94372	1.31921
Pp3c6_22830	Ribonuclease P protein subunit P38-related	Other	-2.37148	1.43004
Pp3c11_12490	Uncharacterised protein family (UPF0497)	Other	-2.14709	1.55977
Pp3c12_13340	DNA-directed RNA polymerase. / RNA polymerase III.	Other	-1.56602	2.02356
Pp3c11_12330	GDSL-like Lipase/Acylhydrolase superfamily protein	Other	-1.94789	1.51967
Pp3c14_24970	Leucine-rich repeat protein kinase family protein	Other	-1.72944	1.57065
Pp3c27_7000	lysine-ketoglutarate reductase/saccharopine dehydrogenase bifunctional enzyme	Other	-1.17633	1.93517
Pp3s64_90	Pyridoxal phosphate (PLP)-dependent transferases superfamily protein	Other	-1.48077	1.62463
Pp3c1_6640	Class-II DAHP synthetase family protein	Other	-1.43039	1.61397
Pp3c2_15200	glyoxal oxidase-related protein	Other	-1.58709	1.26358
Pp3c25_2290	Peptidase C78, ubiquitin fold modifier-specific peptidase 1/ 2	Other	-1.25793	1.40618
Pp3c3_16570	SAUR-like auxin-responsive protein family	Other	-1.15421	1.44298
Pp3c4_4910	alpha/beta-Hydrolases superfamily protein	Other	-1.14551	1.44543
Pp3c15_2170	BTB_POZ AND TAZ DOMAIN-CONTAINING PROTEIN 4	Other	1.27305	-1.29513
Pp3c14_21530	glutamate decarboxylase	Other	-1.47526	1.0089
Pp3c2_26890		Other	-1.36	1.03219
Pp3c20_20860	Walls Are Thin 1	Other	-1.18754	1.12015
Pp3c2_6410		Other	1.1467	-1.02145
Pp3c22_540	Ribulose bisphosphate carboxylase (small chain) family protein	Photosynthesis	2.16391	-1.20103
Pp3c6_12510	photosystem II light harvesting complex gene 2.1	Photosynthesis	1.78722	-1.43177
Pp3c5_4230	photosystem II subunit R	Photosynthesis	1.38147	-1.04155
Pp3c15_16690	photosystem I subunit O	Photosynthesis	1.29469	-1.02569
