## Supplemental Tables for "Evolutionary co-option of the ancient protein AMBRA1 in plant photomorphogenesis": Supplementary Table 12.Primers_list.xlsx

### Sheet: KO
	Primer name	Gene of Interest	Sequence	Use
	P1_AMBRA1a	AMBRA1a	TGCTCACACTTGGCTTTACTG	cloning_up_region_KO
	P2_AMBRA1a		ctcgagGACCTCCCTCAATGCTAGCA
	P3_AMBRA1a		AGTTGGTGGCGGTCTTGTAT	cloning_down_region_KO
	P4_AMBRA1a		ggcgcgccAGGATGGGTGTATGTGCGAA
	P1-Am1b_up_for	AMBRA1b	GCTCACGTCATGGTTAGCTC	cloning_up_region_KO
	P2-Am1b_up_rev		CCGAGCTTGCTGGATGAAAA
	P3-Am1b _down_for		ATTTGTCCGGAAGTGGTTGC	cloning_down_region_KO
	P4-Am1b_down_rev		CCGAAGCTTTCCCTCCTGTA
	P1_Am1a_for	AMBRA1a	TGCTCACACTTGGCTTTACTG	screening KO AMBRA1a_up_region
	HNZ_UP_reverse		CCAGTCTTTACGGCGAGTTC
	35s_terminator_for		CGCTGAAATCACCAGTCTCTCT	screening KO AMBRA1a_down_region
	P6_Am1a _rev		TGATCCTGCAGCTCCAATATC
	P1_Am1a_for		TGCTCACACTTGGCTTTACTG	screening KO AMBRA1a_long_PCR
	P6_Am1a _rev		TGATCCTGCAGCTCCAATATC
	P5-Am1b_for	AMBRA1b	GTCCCAAGCATTCATTCACCA	screening KO AMBRA1b_up_region
	HNZ UP reverse		CCAGTCTTTACGGCGAGTTC
	35s_terminator_for		CGCTGAAATCACCAGTCTCTCT	screening KO AMBRA1b_down_region
	P6-Am1b _rev		CAACTGTCTTGAGCCCGAAA
	P5-Am1b_for		GTCCCAAGCATTCATTCACCA	screening KO AMBRA1b_long_PCR
	P6-Am1b _rev		CAACTGTCTTGAGCCCGAAA
	Pt-Am1a-F1	AMBRA1a	CGCTTGAATCCCCACTCAG	KO_AMBRA1a_cDNA
	Pt-Am1a-R2		GTCATCTCCAGCCTCAACG
	Pt-Am1b-FI	AMBRA1b	CAGCTCCATCGGGACCC	KO_AMBRA1_b_cDNA
	Pt-Am1b-RI		GCACAGATTGGAATTGGTAC
	ACTIN2_F	ACTIN	GCGAAGAGCGAGTATGACGAG	Control PCR
	ACTIN2_R	ACTIN	AGCCACGAATCTAACTTGTGATG	Control PCR

### Sheet: OE
	Primer name	Gene of Interest	Sequence	Use
	attB-amb1aLF	AMBRA1a	GGGGACAAGTTTGTACAAAAAAGCAGGCTCCACAATGATGCCTTCTTGGCTGGA	Cloning into expression vectors
	amb1a_attb2		GGGGACCACTTTGTACAAGAAAGCTGGGTCCAAGGTATTACCGATGTCGGC
	attB-amb1bLF	AMBRA1b	AAAAAGCAGGCTCCACAATGATGCCTTTTTGGCCGGA	Cloning for the first step PCR
	attB-amb1bLR		AGAAAGCTGGGTAGTGGGTATCCTCGACGGCG
	attB1_Uni	Universal	GGGGACAAGTTTGTACAAAAAAGCAGGCT	Second step PCR for attB site fusion
	attB2_Uni		GGGGACCACTTTGTACAAGAAAGCTGGGT
